# Divergence in skeletal muscle growth by differential spatial hyperplastic patterning in teleost fishes

**DOI:** 10.64898/2026.02.23.707519

**Authors:** Yansong Lu, Marco Podobnik, Koji Ando, Michael Pan, Jake Locop, Angus Guo, Philippe Mourrain, Kazu Kikuchi, Avnika A. Ruparelia, Peter D. Currie

## Abstract

Skeletal muscle plays important locomotive and metabolic functions, yet its formation and maintenance are processes remaining largely unclear mechanistically in any animal. Teleost fishes display extraordinary muscle growth due to their ability to undergo both hyperplasia and hypertrophy throughout life. These phenomena vary greatly even between closely related species, providing opportunities to elucidate growth dynamics and underlying mechanisms through cross-species comparisons. Using histological and genetic approaches, we compared muscle growth dynamics in three closely related danionin species with distinct growth capacities: the giant danio (*Devario malabaricus*), the zebrafish (*Danio rerio*), and *Danionella cerebrum*, as well as the more distantly related African turquoise killifish (*Nothobranchius furzeri*). Our study reveals alterations in spatial patterning of muscle hyperplasia and developmental timing to be major contributors to observed differences in muscle growth between examined species. Single-cell RNA profiling, in situ hybridization chain reaction and cell type-specific mutagenesis revealed muscle stem cell-specific expression of extracellular matrix genes that mediate stem cell activity, which in turn may drive growth differences between species. Taken together, our findings highlight autonomous regulation of muscle stem cells as a conserved but adaptable mechanism governing muscle patterning and diversification.
