## Supplementary material for "Divergence in skeletal muscle growth by differential spatial hyperplastic patterning in teleost fishes": Table S1

### Sheet: Sheet1
Target	gRNA Sequence
col1a1	ACTCGTCGTGGGGAATCACT
col1a1	TAGAGGTTCTCCCGGTGACA
col1a1	TCCTCTCCAATGGCTGTCCC
col1a2	AATGGTGCCGCTGGATCAAA
col1a2	AGGAGTTCCTGGGAAACCAC
col1a2	GATGGACGCAAAGGAGAGCC
thbs3a	GACGTCCATCCGCAACATTC
thbs3a	CCTGGTAAGGAACGCTATTC
thbs3a	GGATACTCTTAAGCTGGCAC
col4a2	AGGAGGCCCACCTGGACCAA
col4a2	TTAGGATATCCTGGCACCAA
col4a2	CAAGGAGAAACGGGTGGACC
col4a1	GGAGCCACAAATATATCACC
col4a1	GGTCTACCACTCTCTCCACG
col4a1	CCTGGAACCCCACGTTCACC
thbs2a	TATATCTACCAACTTCATTG
thbs2a	GGGACGGGCACGCAACAAAG
thbs2a	TAGTGTCTACGGAATCTCCA
